# piRNAs regulate a Hedgehog germline-to-soma pro-aging signal

**DOI:** 10.1101/2021.08.09.455665

**Authors:** Cheng Shi, Coleen T. Murphy

## Abstract

The reproductive system regulates the aging of the soma through competing anti- and pro-aging signals. Germline removal extends somatic lifespan through conserved pathways including Insulin, mTOR, and steroid signaling, while germline hyperactivity cuts lifespan short through mechanisms that remain elusive. Here, we show that mating-induced germline hyperactivity leads to the dramatic downregulation of piRNAs, which in turn releases silencing of their targets, including the Hedgehog-like ligand encoding genes *wrt-1* and *wrt-10*, ultimately causing somatic collapse and early death. Germline-produced Hedgehog signals require PTR-6 and PTR-16 receptors for mating-induced body shrinking and lifespan shortening. Our results reveal an unconventional role of the piRNA pathway in transcriptional regulation of Hedgehog signaling, as well as a new role of Hedgehog signaling in the regulation of longevity and somatic maintenance. Our data suggest that Hedgehog signaling is controlled by the tunable piRNA pathway to encode the previously unknown germline-to-soma pro-aging signal. Mating-induced downregulation of piRNAs in the germline and subsequent signaling to the soma via the Hedgehog pathway enables the animal to tune its somatic resource allocation in response to germline needs to optimize reproductive timing and survival.
