## Supplementary material for "piRNAs regulate a Hedgehog germline-to-soma pro-aging signal": Table 4

### Sheet: Sheet1
Gene name	GeneID	Base mean	log2(FC)	StdErr	Wald-Stats	P-value	P-adj	log2(FC) mated vs unmated fog-2 whole worms
F48E3.4	F48E3.4	6937.87	1.42572	0.0552313	25.8136	6.23782e-147	4.34402e-143	0.92	0.74	0.95	1.24	1.76	1.8	1.84	1.71
perm-4	C44B12.5	19375.5	1.24501	0.0670163	18.5778	4.86461e-77	4.23465e-74	0.98	1.09	0.4	0.65	0.94	1.46	1.15	1.13
sdz-27	R07H5.4	1947.16	1.70696	0.0950818	17.9526	4.58359e-72	2.66001e-69	1.55	1.46	1.38	1.65	1.56	1.21	1.4	1.54
F41F3.3	F41F3.3	112.004	3.62669	0.277057	13.0901	3.75257e-39	1.04532e-36	4.74	3.26	4.33	4.53	4.58	4.5	4.32	3.84
dpy-14	H27M09.4	302.799	3.44935	0.277866	12.4137	2.20114e-35	5.67732e-33	3.8	5.02	4.34	4.1	3.59	4.58	4.08	3.47
F25H5.8	F25H5.8	76.4252	2.78534	0.251329	11.0824	1.52661e-28	3.22161e-26	1.57	1.3	1.6	1.53	1.55	1.08	1.5	1.17
T01D1.4	T01D1.4	230.406	1.46168	0.168309	8.68451	3.80377e-18	5.29789e-16	1.83	0.65	1.35	2.36	1.49	1.04	1.36	1.29
K07A1.13	K07A1.13	329.218	1.14215	0.136279	8.38098	5.24894e-17	6.64611e-15	0.77	1.6	1.12	1.05	1.01	0.79	0.88	1
col-165	F14H12.1	43.9099	2.38706	0.287867	8.29222	1.11156e-16	1.33464e-14	3.48	2.73	3.04	3.31	2.98	3.98	3.13	2.95
R12E2.14	R12E2.14	133.607	2.23711	0.286463	7.80944	5.74441e-15	5.88295e-13	4.85	2.16	4.53	5.15	5.3	3.93	5.4	5
pho-14	T13B5.3	222.497	1.24621	0.162948	7.64793	2.04235e-14	1.9754e-12	1.31	1.17	0.81	1.66	1.97	1.61	1.58	1.23
C44B7.5	C44B7.5	4852.63	1.71357	0.225683	7.59282	3.13014e-14	2.94571e-12	0.98	0.74	0.66	0.96	1.06	1.41	1.17	1.01
bcat-1	K02A4.1	117.069	1.6425	0.221584	7.41252	1.23918e-13	1.12073e-11	0.78	0.88	0.62	0.89	0.84	0.65	0.82	0.7
hil-3	F22F1.1	101.222	1.8728	0.255691	7.32448	2.3983e-13	1.98831e-11	1.77	3.12	2.73	2.07	2.33	1.95	2.41	2.41
C07E3.9	C07E3.9	167.618	1.3748	0.192823	7.12987	1.00462e-12	7.77351e-11	1.11	0.73	1.14	1.33	1.27	1.03	1.47	1.24
rps-17	T08B2.10	22588	0.402195	0.0584052	6.8863	5.72628e-12	4.06916e-10	0.32	0.31	0.38	0.39	0.52	0.7	0.76	0.85
K01D12.9	K01D12.9	19.6255	1.91109	0.286054	6.68085	2.37556e-11	1.54611e-09	6.42	4.65	6.15	6.39	6.13	5.58	6.18	5.86
phat-5	T05B4.11	23.186	1.89667	0.285414	6.64534	3.0251e-11	1.95063e-09	4.1	2.65	3.71	3.87	3.69	3.64	3.77	3.59
F53F1.4	F53F1.4	53.9006	1.89208	0.285959	6.6166	3.67544e-11	2.30592e-09	1.43	0.02	0.93	1.96	5.45	4.02	4.92	4.01
tts-2	R05H5.8	41.8805	1.78456	0.284815	6.26569	3.71183e-10	2.01947e-08	2.59	1.11	2.41	2.91	2.2	1.79	2.5	2.32
cut-3	F22B5.3	52.4191	1.75258	0.287613	6.09355	1.10436e-09	5.57299e-08	4.64	3.77	3.94	3.92	4.36	4.53	4.23	3.69
F59E12.15	F59E12.15	273.057	1.03371	0.171606	6.02374	1.70429e-09	8.24215e-08	0.67	0.59	0.79	0.84	0.92	0.96	1.16	0.98
F13C5.2	F13C5.2	140.82	1.24405	0.206857	6.01406	1.80932e-09	8.6897e-08	1.56	1.61	1.45	1.34	1.71	1.4	1.38	0.79
C44C1.1	C44C1.1	84.457	1.42858	0.239857	5.95599	2.58499e-09	1.18434e-07	0.9	0.83	1.25	0.94	1.27	1.28	1.25	1.14
Y47D7A.13	Y47D7A.13	21.5258	1.67445	0.28154	5.94748	2.723e-09	1.23941e-07	4.11	1.63	3.24	4.25	4.13	2.9	4.34	3.94
lpr-3	W04G3.8	18.2226	1.64238	0.284172	5.77955	7.49021e-09	3.0865e-07	3.53	3.18	3.66	3.48	3.24	2.68	3.45	2.8
T05E11.9	T05E11.9	203.749	1.04319	0.189156	5.515	3.48786e-08	1.22057e-06	0.92	0.99	1.38	1.31	0.88	1.02	1.23	0.84
Y62F5A.9	Y62F5A.9	52.0784	1.46083	0.267932	5.45223	4.97414e-08	1.69804e-06	1.86	1.39	2.3	2.43	2.41	1.25	2.03	1.96
wrt-1	ZK1290.12	21.9288	1.47593	0.28155	5.24218	1.58693e-07	4.8471e-06	4.35	2.62	4.13	4.49	4.83	3.32	4.25	3.91
gst-20	Y48E1B.10	332.38	0.858958	0.164271	5.22892	1.70504e-07	5.16256e-06	0.9	0.76	1.12	1.69	1.76	1.44	1.14	1.37
F09F9.2	F09F9.2	17.0361	1.43212	0.277313	5.16428	2.41361e-07	7.09215e-06	5.15	4.58	4.95	4.99	5.11	4.37	4.38	3.93
lpr-4	W04G3.3	13.7401	1.43045	0.278481	5.13661	2.79745e-07	8.11726e-06	4.45	2.98	4.22	3.92	5	3.72	4.58	4.36
col-65	K08C9.4	17.3125	1.38465	0.273638	5.06014	4.18952e-07	1.16703e-05	2.27	1.24	1.6	2.38	2.47	1.8	2.32	2.27
Y67D8C.12	Y67D8C.12	26.0009	1.45523	0.288041	5.05218	4.36806e-07	1.21192e-05	1	0.78	0.89	1.02	1.3	1.39	1.39	1.45
T01E8.8	T01E8.8	103.899	1.1397	0.231783	4.9171	8.78364e-07	2.19245e-05	0.5	0.18	0.66	0.71	0.93	0.72	1.07	0.88
Y102A11A.5	Y102A11A.5	13.0861	1.32009	0.272173	4.85019	1.23341e-06	2.95172e-05	4.04	2.52	3.63	3.75	4.05	3.9	4.12	3.88
fkb-7	B0511.1	41.049	1.33286	0.27515	4.84412	1.27175e-06	3.01376e-05	1.94	2.02	3.29	2.73	2.69	2.58	3.32	2.44
ttr-20	F36A4.8	50.1691	1.29545	0.272959	4.74593	2.07549e-06	4.75451e-05	1.53	0.96	1.37	1.38	1.34	1.37	1.12	1.04
spp-13	F08F1.6	12.0282	1.28579	0.271067	4.74343	2.10126e-06	4.79776e-05	2.75	2.42	3.28	3.37	2.43	1.54	2.31	2.38
K09E2.3	K09E2.3	65.7175	1.17104	0.247402	4.73337	2.20824e-06	5.00917e-05	0.33	0.47	0.31	0.23	0.65	0.89	0.93	0.71
M05B5.4	M05B5.4	584.98	0.608766	0.129483	4.70152	2.58228e-06	5.71762e-05	0.47	0.54	0.34	0.42	1.02	1.39	0.85	0.91
K01A2.4	K01A2.4	15.0228	1.30777	0.280157	4.668	3.04144e-06	6.66056e-05	1.55	1.39	1.76	1.27	1.62	1.42	1.39	1.02
Y110A7A.7	Y110A7A.7	220.452	0.796427	0.17111	4.65448	3.24798e-06	7.09058e-05	0.69	0.59	0.71	0.67	1.1	1.07	1.06	0.93
Y44A6D.2	Y44A6D.2	18.0249	1.32882	0.28671	4.63474	3.57391e-06	7.70548e-05	1.54	0.12	1.08	1.85	1.86	1.12	1.94	1.95
trap-2	T04G9.5	921.488	0.42957	0.094404	4.55034	5.35601e-06	0.000109062	0.74	0.54	0.71	0.56	0.81	0.76	0.75	0.8
sym-1	C44H4.3	17.8433	1.28941	0.286052	4.5076	6.55653e-06	0.00013083	0.89	1.07	1.73	0.94	1.17	1.15	1.2	0.75
C34E7.4	C34E7.4	33.3321	1.27351	0.283803	4.48728	7.21384e-06	0.000141513	1.57	1.51	1.57	1.21	1.35	1.57	1.12	0.82
F17E9.4	F17E9.4	1753.9	1.21311	0.271062	4.47541	7.62664e-06	0.000147944	1.31	1.56	1.54	1.67	0.9	0.66	0.94	1.1
cut-2	F53F1.5	82.7952	1.15569	0.261009	4.4278	9.52011e-06	0.000180579	5.86	5.01	5.36	5.55	5.73	5.47	5.29	4.9
K02E10.1	K02E10.1	34.1554	1.21611	0.281182	4.32499	1.52541e-05	0.000268256	0.83	0.87	1.16	1	1.07	0.89	1.03	0.81
Y102A11A.6	Y102A11A.6	40.2269	1.15226	0.27271	4.22522	2.38704e-05	0.000395794	1.5	1.29	1.39	1.18	1.77	1.29	1.5	1.25
F56B3.2	F56B3.2	186.058	0.740332	0.175674	4.21423	2.50629e-05	0.000408754	0.56	0.36	0.51	0.62	0.75	0.89	1.02	0.75
F43G6.8	F43G6.8	55.1865	1.03788	0.251531	4.12624	3.68737e-05	0.000566484	0.82	0.71	0.94	0.99	1.24	0.68	1.17	1.15
lpr-5	W04G3.2	9.07296	1.0768	0.261358	4.12001	3.7886e-05	0.000579863	4.67	3.67	5.06	4.84	4.92	4.28	5.07	4.44
wago-11	Y49F6A.1	24.3764	1.18092	0.28733	4.11	3.95666e-05	0.000602936	0.48	0.49	0.46	0.64	1.38	1.14	1.09	1.29
W04A8.4	W04A8.4	68.2697	1.13498	0.280143	4.05144	5.09039e-05	0.000751048	1.01	1.91	1.46	1.15	1.23	1.05	1.07	0.85
epg-2	Y39G10AR.10	31.8288	1.15705	0.287039	4.03098	5.55457e-05	0.000812648	1.99	3.23	2.77	2.06	2.29	2.43	2.13	2.07
col-130	F08G5.4	13.4837	1.07626	0.268332	4.01092	6.04831e-05	0.000864896	4.27	1.76	3.52	4.58	4.55	4.38	4.85	4.3
pitr-3	B0222.3	10.6819	1.07237	0.267521	4.00856	6.10905e-05	0.000870009	1.26	1.14	1.03	1.24	0.91	0.82	0.8	0.69
F21C10.7	F21C10.7	17.4599	1.12974	0.283106	3.99053	6.59249e-05	0.000923274	1.13	0.71	1.06	0.99	1.44	1.39	1.62	1.46
clec-145	Y48E1B.16	32.7004	1.08673	0.281407	3.86178	0.000112563	0.00144665	1.36	0.42	0.72	1.39	0.76	0.8	0.99	0.93
F31E9.6	F31E9.6	63.6035	0.985151	0.257863	3.82045	0.00013321	0.0016745	0.54	0.55	0.54	0.6	1.13	1.09	0.8	0.9
cysl-1	C17G1.7	23.9404	1.08928	0.286229	3.80563	0.000141444	0.00176564	1.32	0.81	1.36	1.39	1.66	1.39	1.68	1.39
agr-1	F41G3.12	20.5206	1.04472	0.275146	3.79698	0.00014647	0.00181529	2.22	2.07	2.52	2.5	2.55	2.12	2.46	2.1
dpy-2	T14B4.6	13.9589	1.03054	0.275704	3.73786	0.000185594	0.00222841	4.87	4.34	4.98	4.78	4.07	3.84	4.45	3.88
B0365.9	B0365.9	10.4755	0.980413	0.264633	3.70481	0.000211553	0.00248022	1.31	0.48	1.63	1.65	2.77	2.21	2.65	2.67
K02A11.4	K02A11.4	22.1101	1.05843	0.286012	3.70063	0.000215061	0.00251006	0.37	1.19	0.46	0.34	1.03	0.6	0.73	0.93
Y37A1B.7	Y37A1B.7	9.59367	0.942272	0.255792	3.68375	0.000229828	0.00263678	5.34	4.2	5.25	4.69	5.27	4.71	5.18	5.16
wrt-10	ZK1290.8	15.6174	1.03576	0.282956	3.6605	0.000251722	0.00283011	2.29	3.33	3.1	2.52	2.42	2.43	2.52	1.77
his-35	C50F4.13	510.092	0.443048	0.122925	3.60421	0.000313102	0.00340163	0.79	0.55	0.51	0.72	0.88	0.58	0.68	0.65
H23N18.5	H23N18.5	13.2495	1.01615	0.281988	3.60352	0.000313935	0.00340536	3.75	2.01	3.51	4.01	3.31	2.72	3.37	3.12
nspc-18	D1025.7	37.1672	0.991317	0.276178	3.58942	0.000331421	0.00355626	1.21	0.27	0.71	0.92	1.03	1.16	0.67	0.78
F11C1.1	F11C1.1	57.4495	0.874529	0.248951	3.51285	0.000443327	0.00456706	0.48	0.57	0.53	0.31	0.73	0.92	0.7	0.65
F54F7.3	F54F7.3	223.921	0.849333	0.245244	3.46322	0.000533755	0.00535601	1.78	1.46	1.81	2.12	0.68	0.71	1.02	0.98
his-24	M163.3	301.304	0.975684	0.284171	3.43344	0.000595982	0.0058539	2.08	3.11	2.32	1.83	2.15	2.29	2.24	2.13
C10B5.3	C10B5.3	19.5379	0.970269	0.283626	3.42095	0.000624035	0.00606106	2.05	1.69	1.23	1.48	1.78	1.67	1.41	1.02
Y73B6BL.14	Y73B6BL.14	22.1483	0.97308	0.287378	3.38606	0.000709037	0.00670888	0.97	0.48	0.7	0.77	0.98	1.39	1	0.68
nspc-19	D1025.9	37.1865	0.963769	0.286205	3.3674	0.000758794	0.00711203	1.1	0.21	0.69	0.94	0.95	1.02	0.66	0.78
C26B9.3	C26B9.3	19.279	0.944181	0.280429	3.36692	0.000760134	0.00711502	1.7	1.08	1.9	1.81	1.47	1.29	1.57	1.39
lgc-21	C33G3.3	11.388	0.925656	0.276191	3.3515	0.000803747	0.00748301	2.78	0.88	2.29	3.24	3.12	2.33	2.9	2.63
F54E4.3	F54E4.3	14.8982	0.92357	0.279805	3.30077	0.000964214	0.00870919	1.23	0.53	1.08	1.16	1.56	1.38	1.34	1.07
abu-14	ZK1067.7	27.2654	0.923454	0.283001	3.26308	0.00110208	0.00973969	0.85	0.26	0.61	0.79	0.93	0.68	0.87	0.68
mlt-8	W08F4.6	20.7407	0.920208	0.287769	3.19773	0.00138513	0.0117779	2.98	2.53	3.08	2.9	2.99	3.1	3.24	2.89
C06G1.2	C06G1.2	6.38182	0.760621	0.237933	3.19678	0.0013897	0.0117929	1.9	0.62	1.66	1.83	1.4	1.2	1.63	1.38
T03G6.1	T03G6.1	6.16131	0.758147	0.237813	3.188	0.0014326	0.0120636	4.93	4.18	4.81	4.56	4.29	4.04	3.87	3.85
T04C12.1	T04C12.1	5.81193	0.743789	0.23658	3.14392	0.00166701	0.0136097	4.09	3.31	3.83	4.2	3.69	3.67	3.75	3.65
B0286.1	B0286.1	23.4289	0.889999	0.28637	3.10786	0.00188448	0.014947	1.12	0.95	1.33	1.22	1.56	1.42	1.33	1.1
ppt-1	F44C4.5	6.39746	0.722051	0.233983	3.08592	0.00202926	0.0157545	2.13	1.78	2.48	1.71	1.76	1.7	1.37	1.06
fmi-1	F15B9.7	21.2692	0.887241	0.287962	3.0811	0.00206237	0.0159582	1.48	1.25	1.45	1.57	1.6	1.35	1.2	0.74
dpy-7	F46C8.6	7.56667	0.780315	0.253939	3.07284	0.00212033	0.0162152	3.13	2.73	3.42	2.96	3.03	3	3.18	2.61
T24F1.7	T24F1.7	15.3398	0.867175	0.283094	3.0632	0.00218981	0.0166172	2.24	0.37	2.08	2.21	2.06	1.27	2.19	1.92
C49F8.3	C49F8.3	8.92751	0.818799	0.268013	3.05508	0.00225003	0.0170318	2.94	0.89	1.93	2.62	3.29	2.05	3.08	2.75
F11E6.9	F11E6.9	7.00706	0.731058	0.240111	3.04467	0.00232935	0.0174614	2.89	2.15	2.53	2.75	2.95	2.49	2.91	2.7
noah-2	F52B11.3	83.822	0.717292	0.23923	2.99834	0.00271452	0.0197533	3.47	3.23	3.84	3.44	3.52	3.53	3.74	3.22
ZC449.2	ZC449.2	5.57658	0.6697	0.228666	2.92873	0.00340355	0.0235609	3.52	2.79	3.69	3.81	4.14	3.63	3.97	3.84
Y55F3AM.10	abhd-14	31.1018	0.824165	0.283021	2.91203	0.00359094	0.0246767	0.74	0.47	0.51	0.71	0.91	0.57	0.72	0.63
Y41D4B.6	Y41D4B.6	9.24229	0.769731	0.267143	2.88135	0.00395978	0.0266434	2.97	2.56	3.1	3.17	2.83	2.63	3.02	2.89
F26G1.9	F26G1.9	4.9877	0.646317	0.226299	2.85604	0.00428966	0.0283158	1.61	0.81	1.33	1.42	1.72	1.31	1.54	1.39
nspc-17	D1025.8	34.7695	0.791259	0.282552	2.8004	0.00510397	0.0327293	1.21	0.21	0.66	0.91	1.02	1.29	0.67	0.79
ifa-3	F52E10.5	4.81351	0.623117	0.223571	2.78711	0.00531805	0.0338527	1.11	0.52	0.84	0.74	1.23	1.44	1.14	0.98
Y18D10A.4	Y18D10A.4	12.3336	0.780059	0.280314	2.78281	0.00538909	0.0342424	0.85	1.18	1.88	1.5	0.85	1.23	1.6	1.66
hum-6	T10H10.1	12.8923	0.781088	0.282229	2.76756	0.0056477	0.0355933	0.59	0.39	0.78	0.47	0.6	0.53	0.65	0.63
col-74	ZK1248.2	111.122	0.6003	0.218258	2.75041	0.00595213	0.0369736	6.3	5.74	5.8	5.89	6.06	5.65	5.76	5.32
pat-9	T27B1.2	8.19929	0.71584	0.261648	2.73589	0.00622117	0.0380705	1.53	1.32	1.14	1.14	1.27	1.47	1.35	1.25
B0205.12	B0205.12	161.93	0.485746	0.177901	2.73042	0.00632537	0.0385431	0.34	0.36	0.34	0.51	0.95	0.76	0.72	0.79
F18C5.9	F18C5.9	4.89071	0.600298	0.220627	2.72087	0.00651094	0.0393254	2.84	1.8	2.81	3.29	2.48	2.15	2.41	2.26
col-48	Y54E10BL.2	5.57364	0.624793	0.230027	2.71617	0.0066041	0.0397888	0.91	0.47	0.84	0.95	1.7	1.25	2.06	1.85
lron-15	C56E6.6	10.5235	0.748167	0.276201	2.70878	0.00675312	0.0405071	2.43	1.56	2.08	1.92	2.12	1.75	1.69	1.65
B0261.8	B0261.8	83.1156	0.59959	0.222353	2.69656	0.0070059	0.0417001	0.97	0.85	1.45	1.08	1.06	0.86	1.04	1.25
pqn-94	ZC15.8	5.18664	0.617498	0.229249	2.69357	0.00706904	0.0419042	0.68	0.24	0.38	0.76	1.17	0.78	1.28	1.35
hch-1	F40E10.1	7.82151	0.66652	0.247584	2.69209	0.00710056	0.0419409	2.94	4.97	4.14	3.7	3.14	3.93	3.52	2.13
VM106R.1	VM106R.1	15.9909	0.77187	0.286797	2.69135	0.00711642	0.0419634	0.68	0.23	0.33	0.55	1.1	0.62	0.9	1.05
E01G6.2	E01G6.2	17.8056	0.763471	0.284416	2.68434	0.00726724	0.0425632	1.27	0.66	1.04	1.27	1.22	0.63	1.22	1.11
clec-78	F47C12.2	9.09448	0.712474	0.265742	2.68107	0.00733877	0.0429112	1.53	1.02	1.11	0.98	1.23	1.08	1.23	1.15
F46E10.2	F46E10.2	29.7143	0.764176	0.285536	2.67629	0.00744423	0.0433821	2.66	2.86	2.91	2.67	2.94	2.65	2.54	2.36
ngn-1	Y69A2AR.29	11.479	0.666863	0.25026	2.66468	0.00770605	0.0444614	0.97	1.36	1.34	0.87	1.17	1.43	1.15	1.26
ceh-86	F42G2.6	65.2181	0.62856	0.237521	2.64633	0.00813708	0.0465137	0.97	1.08	1.15	0.77	1.49	0.75	1.08	1.21
